# Discovery of an isoflavone oxidative catabolic pathway in legume root microbiota

**DOI:** 10.1101/2023.08.07.552369

**Authors:** Noritaka Aoki, Tomohisa Shimasaki, Wataru Yazaki, Tomoaki Sato, Masaru Nakayasu, Akinori Ando, Shigenobu Kishino, Jun Ogawa, Sachiko Masuda, Arisa Shibata, Ken Shirasu, Kazufumi Yazaki, Akifumi Sugiyama

**Affiliations:** Research Institute for Sustainable Humanosphere, Kyoto University, Uji, Japan; Riken BioResource Research Center, Tsukuba, Ibaraki, Japan; Division of Applied Life Sciences, Graduate School of Agriculture, Kyoto University, Kyoto, Japan; Plant Immunity Research Group, RIKEN Center for Sustainable Resource Science, Yokohama, Kanagawa, Japan

## Abstract

Isoflavones are major specialized metabolites found in legume plants, where they contribute to environmental adaptation. Isoflavones also play a role human health as promising therapeutic agents. This metabolite group is involved in interactions with soil microorganisms as initiation signals in rhizobial symbiosis and as modulators of the legume root microbiota. We previously reported that isoflavones enrich the Comamonadaceae, a predominant bacterial family in soybean roots, and that microorganisms in legume rhizosphere soil degrade isoflavones. However, the isoflavone catabolism pathway that underly the isoflavone-mediated legume–microbiota interactions have not yet been clarified. Here, we isolated *Variovorax* sp. strain V35, member of the Comamonadaceae that harbors isoflavone-degrading activity, from soybean roots and discovered a gene cluster responsible for isoflavone degradation named *ifc*. Strain V35 metabolizes isoflavones in a completely distinct oxidative manner from the reductive isoflavone metabolism pathway elucidated in the gut microbiota, in which resulting products enter the tricarboxylic acid cycle. The characterization of *ifc* mutants and heterologously expressed IFC enzymes revealed that isoflavones are catabolized via A-ring cleaving fission, which starts with hydroxylation at the 8-position of the A-ring. We further demonstrated that *ifc* genes are frequently found in bacterial strains isolated from legume plants, including mutualistic rhizobia, and contribute to detoxification of the antibacterial activity of isoflavones. Taken together, our findings reveal an oxidative catabolism pathway of isoflavone in the soybean root microbiota, providing molecular insights into isoflavone-mediated legume–microbiota interactions.

**Significance:** Isoflavones play pivotal roles in plant-environment interactions and in the maintenance and improvement of human health. Bacterial metabolism is a fundamental component of isoflavone-mediated interkingdom interactions. In the human gut, intestinal bacteria convert isoflavones into equol, a highly bioactive compound. However, the fate of isoflavones in the legume rhizosphere has not been elucidated, despite them being the key signaling molecules for nodule symbiosis and modulation of the legume root microbiota. Here, we discovered a novel isoflavone catabolism pathway in the soybean root microbiota and demonstrated the strong association between bacterial catabolic abilities and their interactions with host plants. Collectively, our findings provide new insights into bacterial isoflavone metabolism and a molecular understanding of legume-microbiota interactions.
