## Supplementary material for "Discovery of an isoflavone oxidative catabolic pathway in legume root microbiota": Dataset S1

### Sheet: Data Set S1A
Strain	Total Length (bp)	No. of Sequences	Circulity	Predicted ORF	BioSample
A79	5872218	2	no	5349
V11	6743115	2	yes	6320
V116	6776293	2	yes	6353
V118	7214639	1	yes	6588
V15	7418992	2	yes	6789
V213	6413929	2	yes	5979
V35	7285518	1	yes	6555
V512	7127810	9	no	6459
V59	6743117	2	yes	6318
V77	7285451	1	yes	6567
V93	8086101	2	yes	7362

### Sheet: Data Set S1B
Strain	Isolation	Categoly	Accession
54	Lake Washington sediment	Soil	GCA_002754375.1
110B	Arabidopsis	Plant	GCA_000382045.1
160MFSha2.1	Arabidopsis	Plant	IGM genome ID (2643221485)
278MFTsu5.1	Arabidopsis	Plant	IGM genome ID (2643221492)
349MFTsu5.1	Arabidopsis	Plant	IGM genome ID (2643221497)
38R	soil	Soil	GCA_014843395.1
4MFCol3.1	Arabidopsis	Plant	GCA_000377585.1
5C-2	Zea mays	Plant	GCA_009498455.1
770b2	forest soil	Soil	GCA_900115685.1
B4	field soil	Soil	GCA_000463015.1
BK613	P. deltoides endosphere	Plant	GCA_014195185.1
CF079	P. deltoides endosphere	Plant	GCA_900101545.1
CF313	P. deltoides endosphere	Plant	GCA_000282635.1
Chlamy12	Chlamy	Plant	http://www.at-sphere.com
Chlamy13	Chlamy	Plant	http://www.at-sphere.com
Chlamy85	Chlamy	Plant	http://www.at-sphere.com
CSUSB	soil	Soil	GCA_009755665.1
CY25R-8	Wheat root	Plant	GCA_025376855.1
CYS-02	soil	Soil	GCA_022809125.1
DSM 27352	soil	Soil	GCA_003952165.1
EL159	forest soil	Soil	GCA_900100965.1
EPS	rhizosphere community of the sunflower (Helianthus annuus)	Plant	GCA_000184745.1
HAB30	phenol-degrading chemostat culture		GCA_009811375.1
HW608	soil	Soil	GCA_900090195.1
IB41	soil	Soil	GCA_016405905.1
IPSP	tomato rhizosphere	Plant	GCA_022009635.1
ISL-81	steppe soil	Soil	GCA_018614875.1
J1	soil	Soil	GCA_002291405.1
JBCE486	soil	Soil	GCA_024734665.1
KK3	fresh water	Other	GCA_001984055.1
Leaf267	Arabidopsis	Plant	http://www.at-sphere.com
Leaf274	Arabidopsis	Plant	http://www.at-sphere.com
LjRoot126	Lotus	Plant	http://www.at-sphere.com
LjRoot130	Lotus	Plant	http://www.at-sphere.com
LjRoot150	Lotus	Plant	http://www.at-sphere.com
LjRoot160	Lotus	Plant	http://www.at-sphere.com
LjRoot169	Lotus	Plant	http://www.at-sphere.com
LjRoot174B	Lotus	Plant	http://www.at-sphere.com
LjRoot175	Lotus	Plant	http://www.at-sphere.com
LjRoot178	Lotus	Plant	http://www.at-sphere.com
LjRoot236	Lotus	Plant	http://www.at-sphere.com
LjRoot260	Lotus	Plant	http://www.at-sphere.com
LjRoot288	Lotus	Plant	http://www.at-sphere.com
LjRoot290	Lotus	Plant	http://www.at-sphere.com
LjRoot294	Lotus	Plant	http://www.at-sphere.com
LjRoot302	Lotus	Plant	http://www.at-sphere.com
LjRoot305	Lotus	Plant	http://www.at-sphere.com
LjRoot61	Lotus	Plant	http://www.at-sphere.com
LjRoot62	Lotus	Plant	http://www.at-sphere.com
LjRoot69	Lotus	Plant	http://www.at-sphere.com
LjRoot83	Lotus	Plant	http://www.at-sphere.com
LjRoot99	Lotus	Plant	http://www.at-sphere.com
NFACC26	switchgrass	Plant	GCA_900112125.1
OK202	Poplar tree (Populus trichocarpa)	Plant	GCA_900109235.1
OK212	Poplar tree (Populus trichocarpa)	Plant	GCA_900112425.1
OK605	Poplar tree (Populus trichocarpa)	Plant	GCA_900115445.1
OV084	Poplar tree (Populus trichocarpa)	Plant	GCA_900111625.1
OV329	Poplar tree (Populus trichocarpa)	Plant	GCA_900114785.1
OV700	Poplar tree (Populus trichocarpa)	Plant	GCA_900099805.1
PAMC26660	soil	Soil	GCA_014302995.1
PAMC28562	soil	Soil	GCA_014303735.1
PAMC28711	Himantormia	Soil	GCA_001577265.1
PBL-E5	linuron-contaminated soil	Soil	GCA_901827185.1
PBL-H6	linuron-contaminated soil	Soil	GCA_901827155.1
PBS-H4	linuron-contaminated soil	Soil	GCA_901827205.1
PDC80	Poplar tree (Populus trichocarpa)	Plant	GCA_900115375.1
PDNC026	Plastic debris in land/lake environment	Soil	GCA_016919265.1
PMC12	potting soil	Soil	GCA_003019815.1
RA8	Riverbed sediment	Soil	GCA_901827175.1
RKNM96	soil	Soil	GCA_017161115.1
SG517	Sorghum	Plant	GCA_013376045.1
SRS16	linuron-contaminated soil	Soil	GCA_901827165.1
T529	rhizosphere soil of Tomato	Plant	GCA_003863415.1
URHB0020	Avena_barbata	Plant	GCF_000620225.1
VAI-C	soil	Soil	GCA_016806145.1
WDL1	linuron-contaminated soil	Soil	GCA_901846895.1
YR216	Poplar tree (Populus trichocarpa)	Plant	GCA_900107745.1
YR266	Poplar tree (Populus trichocarpa)	Plant	GCA_900107295.1
YR634	Poplar tree (Populus trichocarpa)	Plant	GCA_900106655.1
YR750	Poplar tree (Populus trichocarpa)	Plant	GCA_900109805.1
YR752	Poplar tree (Populus trichocarpa)	Plant	GCA_900215425.1
