## Supplementary material for "Discovery of an isoflavone oxidative catabolic pathway in legume root microbiota": Dataset S2

### Sheet: Sheet1
Cheimcal	Company
Daidzein	Biosynth AG, Switzerland
Formononetin	Tokyo Chemical Industry Co., Ltd., Japan
Genistein	Combi-Blocks, Inc., United States
Biochanin A	LKT Laboratories, Inc., United States
Glycitein	FUJIFILM Wako Pure Chemical Corporation, Japan
Dihydrodaidzein	Tokyo Chemical Industry Co., Ltd., Japan
Equol	LKT Laboratories, Inc., United States
4’,7-Dimethoxyisoflavone	Tokyo Chemical Industry Co., Ltd., Japan
8-hydroxydaidzein	Nagara Science Co., Ltd., Japan
daidzein-3',5',8-d3	Tronto Research Chemicals, Canada
daidzein- 2’,3’,5’,6,6’,8-d6	Tronto Research Chemicals, Canada
NADPH	ORIENTAL YEAST CO.,LTD., Japan
Bacteria isolates	Characteristics	Reference
Acidovorax sp.
A79		SAMD00623157
Variovorax sp.
V11		SAMD00623148
V15		SAMD00623149
V116		SAMD00623150
V118		SAMD00623151
V213		SAMD00623152
V35	Kmr, Ampr	SAMD00623153
V59		SAMD00623154
V512		SAMD00631053
V93		SAMD00623155
V77		SAMD00623156
V35 mutants
V35 Δ59390	V35 derivate with a deletion of the locus 59390, Kmr, Ampr	This study
V35 Δ59430	V35 derivate harboring an insertion in the locus 59430 reagion, Tcr, Kmr, Ampr	This study
V35 Δ59470	V35 derivate harboring an insertion in the locus 59470 region, Tcr, Kmr, Ampr	This study
V35 Δ59540	V35 derivate with a deletion of the locus 59540, Kmr, Ampr	This study
V35 Δ59290	V35 derivate derivate harboring an insertion in the locus 59290 region, Tcr, Kmr, Ampr	This study
V35 Δ59290 Δ59540	V35 derivate with an insertion in the locus 59290 and a deletion of locus 59540, Tcr, Kmr, Ampr	This study
Escherichia coli
DH5α	E. coli strain for gene cloning, F-, Φ80dlacZΔM15, Δ(lacZYA-argF)U169, deoR, recA1, endA1, hsdR17(rK-, mK+), phoA, supE44, λ-, thi-1, gyrA96, relA1	Takara Bio、Japan
HB101	Helper strain for conjugation, F-, hsdS20(rB-, mB-), recA13, ara-14, proA2, lacY1, galK2, rpsL20 (str), xyl-5, mtl-1, supE44, leuB6, thi-1	Figluski et al., (1979)
BL21(DE3)	E. coli strain for heterogeneous protein expression, fhuA2 [lon] ompT gal (λ DE3) [dcm] ∆hsdS λ DE3 = λ sBamHIo ∆EcoRI-B int::(lacI::PlacUV5::T7 gene1) i21 ∆nin5	Takara Bio、Japan
Plasmids	Characteristics	Reference
pK18mobsacB	Mobilizable vector for gene disruption and replacement, Mob+ sacB, Kmr	National BioResource Project (NIG,Japan)
pT18mobsacB	Mobilizable vector for gene disruption and replacement, Mob+ sacB, Tcr	This study
pRK2013	ColE1 replicon carrying RK2 transfer genes; Kmr, tra	Fifurski and Helinski (1979)
pET22b(+)	Heterologous protein expression vector carring C-terminal His-Tag sequence; Ampr	Merck KGaA, Germany
pCold ProS2	a fusion cold shock expression vector utilizing Protein S of the gram-negative myxobacteria Myxococcus xanthus as a solubilization tag; Ampr	Takara bio, Japan
Primer name	Sequence	Reference
Oligonucleotides for single crossover mutant constructions
59430i_F	5’-AGGAAACAGCTATGACATGAAGTACTTGCTCGACTACGGGC-3’	This study
59430i_R	5’-TGTAAAACGACGGCCAGTCCTGTCGCGTTGATCACTTCG-3’	This study
59470i_F	5'-AGGAAACAGCTATGACATGAGTCCATCAATCTGGCGCTTCTC-3'	This study
59470i_R	5'-TGTAAAACGACGGCCAGTCGCTACGCGAAAGTACTTCAG-3'	This study
59290i_F	5'-AGGAAACAGCTATGACATGATACTTCGCCTTCGATGGTCC-3'	This study
59290i_R	5'-TGTAAAACGACGGCCAGTCCAGAAATGGCGAGACGGAT-3'	This study
Oligonucleotides for double crossover mutant constructions
59540d_F1	5'-AGGAAACAGCTATGACATGATGCAGGAATGCCTCGATGAC-3'	This study
59540d_F2	5'-GCGTGAATACCGAAGCAACGTGTCCAGGATAATGGGCTCG-3'	This study
59540d_R1	5'-CGTTGCTTCGGTATTCACGC-3'	This study
59540d_R2	5'-TGTAAAACGACGGCCAGTGAAGCTGAATGGACAGACCA-3'	This study
59390d_F1	5'-AGGAAACAGCTATGACATGATACCGAAGCGTGCCACTGAAG-3'	This study
59390d_F2	5'-CCTACAGGAGACTTCGGACATCTCCGCATCATGACCG-3'	This study
59390d_R1	5'-GAAGTCTCCTGTAGGTTCTTCTGAATTG-3'	This study
59390d_R2	5'-TGTAAAACGACGGCCAGTCGAACAGCACGATGACGTACTC-3'	This study
Oligonucleotides for coloning into protein expression vectors
IFCA_F1	5'-TCGAAGGTAGGCATATGATGAGCCACATACATCGGATCGTG-3'	This study
IFCA_R1	5'-AGATTACCTATCTAGATTAAAACGGTTGAGCGAGCAGGG-3'	This study
IFCB_F1	5'-TCGAAGGTAGGCATATGATGTTCGAACCCTTTCCCGGC-3'	This study
IFCB_R1	5'-AGATTACCTATCTAGATCACATGTCTTGGAAGGTCTCG-3'	This study
IFCD1_F1	5'-AAGGAGATATACATATGTTGCATTGGGCCGCTGCC-3'	This study
IFCD1_R1	5'-GGTGGTGGTGCTCGAGCATGAAAGGCTTGCGCGG-3'	This study
IFCD2_F1	5'-TCGAAGGTAGGCATATGATGTCCACCGCTCATCCCG-3'	This study
IFCD2_R1	5'-AGATTACCTATCTAGATCAGGGCTTGTGCTTGCCTTC-3'	This study
